# Targeted Metagenomic Databases Provide Improved Analysis of Microbiota Samples

**DOI:** 10.1101/2023.11.15.567155

**Authors:** Agnes Baud, Sean P Kennedy

## Abstract

We introduce *Moonbase*, a flexible pipeline that can be used to build targeted, project-specific, databases in order to improve the accuracy of taxonomic detection and quantification in complex microbial communities. *Moonbase* was evaluated using synthetic metagenomic samples and compared against existing methods including MetaPhlAn3 and generalized Kraken2 databases. Our results indicate that *Moonbase* significantly improves species precision and quantification, outperforming marker genes and generalized databases. Construction of a phylogenetic tree from 16S data of genomes in *Moonbase* allows for the incorporation of UniFrac-type phylogenetic information into diversity calculations of samples. We demonstrate the resulting analysis has increased statistical power in distinguishing microbial communities. This study highlights the continual evolution of metagenomic tools with the goal of improving metagenomic analysis and highlights the potential of the *Moonbase* pipeline.
