## Supplemental Table 1 for "Targeted Metagenomic Databases Provide Improved Analysis of Microbiota Samples"

### Sheet: 100 species
100 species
[Eubacterium] eligens ATCC 27750
[Eubacterium] rectale ATCC 33656
[Eubacterium] siraeum
[Ruminococcus] gnavus ATCC 29149
[Ruminococcus] lactaris ATCC 29176
[Ruminococcus] torques
Adlercreutzia equolifaciens DSM 19450
Agathobaculum butyriciproducens
Akkermansia muciniphila
Alistipes communis
Alistipes finegoldii
Alistipes megaguti
Alistipes onderdonkii subsp. vulgaris
Alistipes putredinis
Alistipes senegalensis
Alistipes shahii
Alistipes sp. dk3624
Anaerobutyricum hallii
Anaerostipes hadrus
Bacteroides caccae CL03T12C61
Bacteroides clarus
Bacteroides fragilis
Bacteroides intestinalis
Bacteroides stercoris ATCC 43183
Bacteroides thetaiotaomicron
Bacteroides uniformis CL03T12C37
Bacteroides xylanisolvens
Bifidobacterium longum subsp. longum JCM 1217
Bilophila wadsworthia
Blautia massiliensis
Blautia obeum
Blautia wexlerae DSM 19850
Catenibacterium mitsuokai
Collinsella aerofaciens
Comamonas kerstersii
Coprococcus comes
Coprococcus eutactus ATCC 27759
Desulfovibrio fairfieldensis
Desulfovibrio piger
Dialister invisus
Dialister succinatiphilus
Dorea formicigenerans
Dorea longicatena
Eggerthella lenta
Escherichia coli O157:H7 str. Sakai
Eubacterium coprostanoligenes
Eubacterium ramulus
Eubacterium sp. MSJ-33
Faecalibacterium duncaniae
Faecalibacterium prausnitzii M21/2
Faecalibacterium sp. HTF-F
Faecalibacterium sp. I2-3-92
Faecalibacterium sp. I3-3-33
Faecalibacterium sp. I3-3-89
Faecalibacterium sp. I4-1-79
Faecalibacterium sp. I4-3-84
Faecalibacterium sp. IP-1-18
Faecalibacterium sp. IP-3-29
Flavonifractor plautii
Flavonifractor sp. An10
Flavonifractor sp. An306
Fusicatenibacter saccharivorans
Gemmiger formicilis
Gordonibacter pamelaeae
Holdemanella biformis
Intestinimonas butyriciproducens
Klebsiella pneumoniae subsp. pneumoniae HS11286
Klebsiella quasipneumoniae
Lawsonibacter asaccharolyticus
Methanobrevibacter smithii ATCC 35061
Mitsuokella multacida
Oscillibacter hominis
Oscillibacter valericigenes
Parabacteroides distasonis
Parabacteroides johnsonii
Parabacteroides merdae CL03T12C32
Phascolarctobacterium faecium
Phascolarctobacterium sp. Marseille-Q4147
Phascolarctobacterium succinatutens
Phocaeicola dorei
Phocaeicola massiliensis B84634 = Timone 84634 = DSM 17679 = JCM 13223
Phocaeicola plebeius
Phocaeicola vulgatus
Prevotella copri DSM 18205
Prevotella stercorea
Pseudoflavonifractor capillosus
Pseudoflavonifractor sp. An184
Roseburia faecis
Roseburia hominis
Roseburia intestinalis L1-82
Roseburia inulinivorans DSM 16841
Ruminococcus bicirculans
Ruminococcus bovis
Ruminococcus bromii
Ruminococcus callidus
Ruminococcus champanellensis 18P13 = JCM 17042
Ruminococcus sp. FMBCY1
Ruthenibacterium lactatiformans
Schaalia odontolytica
Slackia isoflavoniconvertens

### Sheet: low diversity species
18 low-diversity species (LD-18)
Faecalibacterium prausnitzii M21/2
Bacteroides fragilis
Faecalibacterium sp. I3-3-33
Faecalibacterium sp. I4-1-79
Faecalibacterium sp. HTF-F
Bacteroides uniformis CL03T12C37
Faecalibacterium sp. I4-3-84
Faecalibacterium sp. I3-3-89
Bacteroides thetaiotaomicron
Bacteroides caccae CL03T12C61
Bacteroides xylanisolvens
Faecalibacterium sp. IP-3-29
Faecalibacterium sp. IP-1-18
Faecalibacterium duncaniae
Faecalibacterium sp. I2-3-92
Bacteroides clarus
Bacteroides intestinalis
Bacteroides stercoris ATCC 43183

### Sheet: high diversity species
18 high-diversity species (HD-18)
Prevotella copri DSM 18205
Faecalibacterium prausnitzii M21/2
Gemmiger formicilis
Akkermansia muciniphila
Escherichia coli O157:H7 str. Sakai
Collinsella aerofaciens
Bacteroides fragilis
Phocaeicola vulgatus
Alistipes shahii
[Eubacterium] rectale ATCC 33656
Roseburia inulinivorans DSM 16841
Bilophila wadsworthia
Agathobaculum butyriciproducens
Phascolarctobacterium sp. Marseille-Q4147
Parabacteroides distasonis
Ruthenibacterium lactatiformans
Slackia isoflavoniconvertens
Blautia wexlerae DSM 19850
