## Supplemental Table 2 for "Targeted Metagenomic Databases Provide Improved Analysis of Microbiota Samples"

### Sheet: Sheet1
taxa txid	taxa rank	genus	Notes	Include	Genome	Tags
2893059	genus	Alkalicoccobacillus	under alkalin conditions	No	N/A
418098	genus	Candidatus Magnetoglobus	bacterial aligning along magnetic field lines	No	N/A
1851152	genus	Candidatus Rubidus	ecology of hospital water supplies	Maybe	-	genome length too large
2315418	genus	Candidatus Sumerlaea	deep subsurface aquifer	No	N/A
884214	genus	Candidatus Zinderia	Sap-feeding insects symbionts	No	N/A
1650335	genus	Chrysosporum	common soil saprotrophs	No	N/A
1535192	genus	Desulfocarbo	Active Coalbed Methane Gas Well	No	N/A
109169	genus	Desulfofaba	marine sediment	No	N/A
1892380	genus	Harryflintia	Novel Gut microbiota	Maybe	-	unverified source organism
29417	genus	Mastigocladus	hotspring cyanobacterial	No	N/A
188910	genus	Microchaete	cyanoprokaryote	No	N/A
1649470	genus	Minicystis	soil-dwelling myxobacterium	No	N/A
1611681	genus	Mucinivorans	Medicinal Leech Digestive-Tract Symbiont	No	N/A
1255275	genus	Oceanotoga	thermophilic bacterium	No	N/A
206375	genus	Prolinoborus	plant growth-promoting rhizobacteria	No	N/A
244599	genus	Raphidiopsis	freshwater cyanobacterium	No	N/A
1951300	genus	Solirubrum	bacterium isolated from dry soil	No	N/A
555864	no rank	unclassified Bornaviridae	virus	No	N/A
